# GLE1 dysfunction compromises cellular homeostasis, spatial organization, and peripheral axon branching

**DOI:** 10.1101/2024.10.14.618161

**Authors:** T Zárybnický, S Lindfors, S Metso, Z Szabo, R Valtonen, M Tulppo, J Magga, S Saarimäki, S Bläuer, I Miinalainen, R Kerkelä, J Väänänen, R Kivelä, FP Zhang, P Sipilä, R Hinttala, S Kuure

## Abstract

The GLE1 protein is an enigmatic factor of RNA processing, associated with multiple developmental disorders including lethal congenital contracture syndrome 1 (LCCS1). Using *in vivo* genetic engineering to study disturbed GLE1 functions under physiological conditions we demonstrate that inactivation of *Gle1* impedes cellular function and organization and causes pre-gastrulation lethality due to defects in adhesion and lineage specification. In contrast, the knock-in mice genocopying LCCS1-associated *GLE1*_FinMajor_ variant (*Gle1*^PFQ/PFQ^) survive prenatal period but die suddenly at mid-adulthood. *Gle1*^PFQ/PFQ^ mice present irregular count and distribution of spinal motor neurons and impaired development of neural crest-derived tissues as demonstrated by defects in their sympathetic innervation of heart ventricles, paravertebral sympathetic ganglia volume, and adrenal chromaffin cell counts. Unlike previously reported for yeast and HeLa cells, analysis of molecular consequences of *GLE1*_FinMajor_ variant identified normal poly(A)+ RNA distribution in *Gle1*^PFQ/PFQ^ cells, which however were impaired in RNA and protein synthesis and simultaneously showed typical signs of cellular senescence. *Gle1*^PFQ/PFQ^ also induced disturbed stress responses with significant changes in G3BP1-positive stress granule count. Our results show necessity of GLE1 functions for life and indicate that LCCS1 etiology is resultant of pathogenic *GLE1*_FinMajor_ variant impinging differentiation of neural crest derivatives and leading to complex multiorgan defects.

**Highlights:**

- Total inactivation of GLE1 results in disorganization of blastocyst inner cell mass and early embryonic lethality.
- The *Gle1* knock-in (KI) mice, which genocopy the human *GLE1*_FinMajor_ variant causative for lethal congenital contracture syndrome 1 (LCCS1), die suddenly in mid-adulthood.
- Normal poly(A)+ RNA distribution was observed in *Gle1* KI cells, but decreased number of G3BP1-positive stress granules were detected in response to stress.
- Abnormal sympathetic innervation of heart ventricles was detected in *Gle1* KI mice.
- Neural crest-derived tissues represent a new target of *GLE1*_FinMajor_ and GLE1-related disorders.
