## Supplementary Data File 3 for "GLE1 dysfunction compromises cellular homeostasis, spatial organization, and peripheral axon branching"

### Sheet: Sheet1
	Supplementary Data File 3
Analysis of electrocardiogram (ECG) recordings of WT and Gle1PFQ/PFQ mice at 16 weeks of age
			Females – 16 weeks old
			Variable	WT	Gle1PFQ/PFQ	P value
				n=5	n=4
			Breathing freq/min	63±9	83±12	0.011
			HR, bpm	481±50	469±88	0.788
			P, ms	32±2.6	30.5±4.6	0.555
			PR, ms	8±1	8±1	0.780
			QRS, ms	7.5±0.6	8.2±1.2	0.306
			P-amp, mV	7.4±1.9	7.5±2.9	0.986
			R-amp, mV	91±13	75±10	0.097
			S-amp, mV	-22±9	-15±9	0.296
			Males – 16 weeks old
			Variable	WT	Gle1PFQ/PFQ	P value
				n=4	n=3
			Breathing freq/min	81±10	74±12	0.416
			HR, bpm	465±30	482±30	0.491
			P, ms	30.3±1.3	28.2±0.8	0.057
			PR, ms	8±2	7±1	0.746
			QRS, ms	8±0.7	8.6±0.1	0.223
			P-amp, mV	6.8±2.8	7±0.8	0.909
			R-amp, mV	77±24	70±2	0.629
			S-amp, mV	-13±7	-22±4	0.110
Values are group means over each type and measurement point ± standard deviation. HR, heart rate, P, P wave duration; PR, and QRS, corresponding intervals on ECG; P-amp, P peak amplitude; R-amp; R peak amplitude; S-amp, S peak amplitude. Significance between groups were compared with independent two-sided t-test. Parameters with non-Gaussian distribution were transformed into natural logarithm.
