## Supplementary Data File 4 for "GLE1 dysfunction compromises cellular homeostasis, spatial organization, and peripheral axon branching"

### Sheet: Sheet1
			Supplementary Data File 4
Analysis of heart rate variability (HRV) from electrocardiogram (ECG) recordings of WT and Gle1PFQ/PFQ mice at 8 weeks of age.
			Females – 8 weeks old
			Variable	WT	Gle1PFQ/PFQ n=7	P value
				n=5
			HR, bpm	485±23	448±41	0.104
			SDNN, ms	2.74±0.5	3.77±1.7	0.25
			RMSSD, ms	3.1±0.3	4.8±2.5	0.149
			HF, ms2	3±1	7.4±6.9	0.235
			LF, ms2	1.3±0.4	4±6.2	0.413
			VLF, ms2	0.17±0.1	1.08±1.3	0.045
			LF/HF	0.4±0.1	0.49±0.3	0.899
			Males – 8 weeks old
			Variable	WT	Gle1PFQ/PFQ n=3	P value
				n=5
			HR, bpm	451±55	444±45	0.866
			SDNN, ms	3.74±1.4	6±4	0.245
			RMSSD, ms	5±1.9	8.2±5.73	0.289
			HF, ms2	8±6	20.9±23.8	0.288
			LF, ms2	3.3±2.1	22.2±33.5	0.264
			VLF, ms2	0.8±0.6	3.7±5.1	0.315
			LF/HF	0.5±0.2	0.69±0.5	0.463
	Values are group means over each type and measurement point ± standard deviation. HR, Heart rate; SDNN, Standard deviation of all normal RR intervals; The square root of the mean of the sum of the squares of differences between consecutive RR intervals; HF, High frequency; LF, Low frequency; VLF, very low frequency; LF/HF, ratio LF/HF, which presents the proportion between the sympathetic and par…
