## Supplementary Data File 5 for "GLE1 dysfunction compromises cellular homeostasis, spatial organization, and peripheral axon branching"

### Sheet: Sheet1
			Supplementary Data File 5
Analysis of heart rate variability (HRV) from electrocardiogram (ECG) recordings of WT and Gle1PFQ/PFQ mice at 16 weeks of age.
			Females – 16 weeks old
			Variable	WT	Gle1PFQ/PFQ n=4	P value
				n=5
			HR, bpm	481±49	469±87	0.562
			SDNN, ms	3.6±1.8	4±4	0.859
			RMSSD, ms	3.6±1.3	3.8±2.7	0.872
			HF, ms2	4.5±2.3	6±7.5	0.976
			LF, ms2	1.4±1.2	1.8±2.2	0.970
			VLF, ms2	0.6±0.6	1±1.5	0.829
			LF/HF	0.2±0.2	0.3±0.2	0.907
			Males – 16 weeks old
			Variable	WT	Gle1PFQ/PFQ n=3	P value
				n=4
			HR, bpm	471±28	496±29	0.306
			SDNN, ms	2.5±0.6	3.4±1.4	0.285
			RMSSD, ms	3.6±0.9	4.8±1.24	0.220
			HF, ms2	3.6±1.3	6.7±2.6	0.169
			LF, ms2	2.2±1.1	2.1±1.8	0.533
			VLF, ms2	0.2±0.2	0.4±0.3	0.228
			LF/HF	0.6±0.2	0.29±0.2	0.159
	Values are group means over each type and measurement point ± standard deviation. HR, Heart rate; SDNN, Standard deviation of all normal RR intervals; The square root of the mean of the sum of the squares of differences between consecutive RR intervals; HF, High frequency; LF, Low frequency; VLF, very low frequency; LF/HF, ratio LF/HF, which presents the proportion between the sympathetic and par…
