## Supplementary Data File 6 for "GLE1 dysfunction compromises cellular homeostasis, spatial organization, and peripheral axon branching"

### Sheet: Sheet1
	Supplementary Data File 6
	Echocardiography analysis of female Gle1PFQ/PFQ mice
		WT	Gle1PFQ/PFQ
		n=10	n=9
	LV Vol;d (ml)	70.9 ± 18.0	71.2 ± 15.1
	LV Vol;s (ml)	29.7 ± 13.9	33.8 ± 12.0
	Stroke Vol (µl)	41.4 ± 4.94	34.8 ± 5.90*
	EF% (ml)	60.3 ± 10.76	53.9 ± 9.70
	FS%	32.2 ± 7.48	27.7 ± 6.22
	LVID;d (mm)	3.99 ± 0.44	4.01 ± 0.38
	LVID;s (mm)	2.73 ± 0.57	2.91 ± 0.47
	LVPW;d (mm)	0.60 ± 0.04	0.63 ± 0.06
	LVPW;s (mm)	0.83 ± 0.09	0.84 ± 0.11
	LV Mass (mg)	76.4 ± 12.3	79.0 ± 11.0
	HR (bpm)	437 ± 35.2	397 ± 54.7
	CO (ml/min)	18.0 ± 2.42	13.8 ± 3.09*
	HW (mg)	132 ± 34.8	131 ± 36.2
	BW (g)	28.4 ± 5.05	24.4 ± 3.91
	HW/BW (mg/g)	4.36 ± 0.68	5.36 ± 1.15*
	Echocardiography data from female wild type and Gle1PFQ/PFQ mice at 17-25 weeks of age. LV Vol;d, LV volume in diastole (µl). LV Vol;s, LV volume in systole (µl l). Stroke Vol, stroke volume (µl l). EF%, LV ejection fraction. FS%, LV fractional shortening. LVID;d, left ventricular internal diameter during diastole (mm). LVID;s, LV internal diameter during systole (mm). LVPW;d, LV posterior wall t…
