## Supplementary Data File 7 for "GLE1 dysfunction compromises cellular homeostasis, spatial organization, and peripheral axon branching"

### Sheet: Sheet1
	Supplementary Data File 7
	Echocardiography analysis of male Gle1PFQ/PFQ mice
		Wild type	Gle1PFQ/PFQ
		n=11	n=8
	LV Vol;d (ml)	87.2 ± 19.1	88.7 ± 11.6
	LV Vol;s (ml)	41.1 ± 14.3	45.2 ± 11.3
	Stroke Vol (µl)	44.0 ± 6.15	42.9 ± 6.21
	EF% (ml)	54.0 ± 7.08	49.7 ± 8.45
	FS%	27.9 ± 4.45	25.2 ± 5.34
	LVID;d (mm)	4.37 ± 0.41	4.41 ± 0.25
	LVID;s (mm)	3.16 ± 0.47	3.31 ± 0.38
	LVPW;d (mm)	0.63 ± 0.07	0.62 ± 0.04
	LVPW;s (mm)	0.87 ± 0.11	0.81 ± 0.09
	LV Mass (mg)	94.8 ± 12.7	93.3 ± 10.8
	HR (bpm)	401 ± 40.7	406 ± 52.3
	CO (ml/min)	17.5 ± 1.97	17.4 ± 3.41
	HW (mg)	153 ± 23.3	157 ± 20.6
	BW (g)	31.7 ± 2.58	30.2 ± 3.06
	HW/BW (mg/g)	4.92 ± 0.86	5.25 ± 0.91
	Echocardiography data from male wild type and Gle1PFQ/PFQ mice at 17-25 weeks of age. LV Vol;d, LV volume in diastole (µl). LV Vol;s, LV volume in systole (µl l). Stroke Vol, stroke volume (µl l). EF%, LV ejection fraction. FS%, LV fractional shortening. LVID;d, left ventricular internal diameter during diastole (mm). LVID;s, LV internal diameter during systole (mm). LVPW;d, LV posterior wall thi…
