## Supplementary Data File 1 for "GLE1 dysfunction compromises cellular homeostasis, spatial organization, and peripheral axon branching"

### Sheet: Downregulated genes
Gene_id	Gene_name	Gene_description	log2FoldChange	pvalue	padj	KO_1	KO_2	KO_3	WT_1	WT_2	WT_3
ENSMUSG00000047298	Kcnv2	potassium channel, subfamily V, member 2 [Source:MGI Symbol;Acc:MGI:2670981]	-11.7264497944317	1.08108118653421e-18	1.34464877981125e-14	0	0	0	654.68095740406	731.765901495111	408.945058270073
ENSMUSG00000051379	Flrt3	fibronectin leucine rich transmembrane protein 3 [Source:MGI Symbol;Acc:MGI:1918686]	-11.198749139104	3.42034580137713e-16	2.12711305387644e-12	0	0	0	433.314014972471	523.494067992656	288.613879619808
ENSMUSG00000020363	Gfpt2	glutamine fructose-6-phosphate transaminase 2 [Source:MGI Symbol;Acc:MGI:1338883]	-10.9949444196707	4.78972224696804e-15	1.98581884359295e-11	0	0	0	269.408278874189	314.096440795594	497.610137275532
ENSMUSG00000020437	Myo1g	myosin IG [Source:MGI Symbol;Acc:MGI:1927091]	-11.074716645389	1.92071832068101e-13	4.27187650264272e-10	0	0	0	598.161738059824	372.637712915203	171.901683786093
ENSMUSG00000042243	BC051665	cDNA sequence BC051665 [Source:MGI Symbol;Acc:MGI:2682300]	-11.4915599880498	2.06072190190194e-13	4.27187650264272e-10	0	0	0	492.659195283918	883.748050267173	149.28304118266
ENSMUSG00000034330	Plcg2	phospholipase C, gamma 2 [Source:MGI Symbol;Acc:MGI:97616]	-11.9219402870365	1.74922790408452e-12	2.8757677826293e-09	0	0	0	1256.61064342017	83.3087334009819	715.653851972629
ENSMUSG00000067860	Zic3	zinc finger protein of the cerebellum 3 [Source:MGI Symbol;Acc:MGI:106676]	-10.5751546426238	1.84966572286818e-12	2.8757677826293e-09	0	0.672594908457931	0	541.642518715589	873.615907015702	156.521006815758
ENSMUSG00000021062	Rab15	RAB15, member RAS oncogene family [Source:MGI Symbol;Acc:MGI:1916865]	-8.16464806139811	3.09200269676855e-12	4.27314772693413e-09	2.42372384064385	0.672594908457931	0	416.358249169201	235.290882173043	175.520666602642
ENSMUSG00000024948	Map4k2	mitogen-activated protein kinase kinase kinase kinase 2 [Source:MGI Symbol;Acc:MGI:1346883]	-10.2310838803777	4.36044403769186e-12	5.42352029408114e-09	0	0	0	167.673684054565	246.548819119122	222.567443217783
ENSMUSG00000045281	Gpr20	G protein-coupled receptor 20 [Source:MGI Symbol;Acc:MGI:2441803]	-10.5604094249651	1.22933526576956e-11	1.29418687055949e-08	0	0	0	349.477172945189	332.10913990932	118.52168724199
ENSMUSG00000048376	F2r	coagulation factor II (thrombin) receptor [Source:MGI Symbol;Acc:MGI:101802]	-10.9495085401765	1.24861251380559e-11	1.29418687055949e-08	0	0	0	621.711412786589	113.705163155394	312.137267927379
ENSMUSG00000031365	Zfp275	zinc finger protein 275 [Source:MGI Symbol;Acc:MGI:1350985]	-9.52342403598724	2.82523381742551e-11	2.70309678624142e-08	1.21186192032192	0	0	361.723003803106	201.517071334807	197.234563501938
ENSMUSG00000034224	Slc38a8	solute carrier family 38, member 8 [Source:MGI Symbol;Acc:MGI:2685433]	-9.99964921015525	3.82661711366613e-11	3.39967597569852e-08	0	0	0	181.803488890624	154.233736161277	206.282020543311
ENSMUSG00000028164	Manba	mannosidase, beta A, lysosomal [Source:MGI Symbol;Acc:MGI:88175]	-9.90941854761276	1.43363072883358e-10	1.04891170619012e-07	0	0	0	165.789710076424	207.146039807847	136.616601324737
ENSMUSG00000039952	Dag1	dystroglycan 1 [Source:MGI Symbol;Acc:MGI:101864]	-1.57846484305418	1.71747081670439e-10	1.17173560780005e-07	2553.39306611829	2107.91244310716	2962.66414709664	6033.42666499713	9716.72537816047	7015.39818988086
ENSMUSG00000047832	Cdca4	cell division cycle associated 4 [Source:MGI Symbol;Acc:MGI:1919213]	-1.248980890234	2.86511114702795e-10	1.78181262233668e-07	534.431106861968	681.338642267884	622.061764853929	1513.77309143644	1420.75164259512	1438.54566957836
ENSMUSG00000074738	Fndc10	fibronectin type III domain containing 10 [Source:MGI Symbol;Acc:MGI:2444790]	-9.27305517981608	3.89019206505254e-10	2.30410518595826e-07	1.21186192032192	0	0	192.1653457704	311.844853406378	135.7118556206
ENSMUSG00000093594	Gm20707	predicted gene 20707 [Source:MGI Symbol;Acc:MGI:5313154]	-9.98217633535372	5.46465928250267e-10	3.08951964344401e-07	0	0	0	180.861501901553	102.447226209316	252.424051454315
ENSMUSG00000050989	Selenon	selenoprotein N [Source:MGI Symbol;Acc:MGI:2151208]	-9.9655831622877	1.10751171982496e-09	5.9892307700795e-07	0	0	0	221.366942431589	220.655564143141	87.7603333013211
ENSMUSG00000064210	Ano6	anoctamin 6 [Source:MGI Symbol;Acc:MGI:2145890]	-3.32367116139109	1.24273623219451e-09	6.44048052334806e-07	79.982886741247	219.938535065743	111.819130506029	1899.98775695538	1394.85838761914	841.413504847717
ENSMUSG00000081402	Gm15455	predicted gene 15455 [Source:MGI Symbol;Acc:MGI:3705563]	-9.038177402636	1.36051491753841e-09	6.76883381773711e-07	0	0.672594908457931	0	212.889059529953	218.403976753925	110.378975904754
ENSMUSG00000038034	Igsf8	immunoglobulin superfamily, member 8 [Source:MGI Symbol;Acc:MGI:2154090]	-9.49466976460047	2.20206984292323e-09	1.05343633485689e-06	0	0.672594908457931	0	264.698343928836	399.656761585791	78.7128762599478
ENSMUSG00000049091	Sephs2	selenophosphate synthetase 2 [Source:MGI Symbol;Acc:MGI:108388]	-1.14496967744521	2.33241746192316e-09	1.07446697745927e-06	765.896733643456	982.661161257037	791.418894552381	1830.28071976416	1905.96872497111	1887.29953883047
ENSMUSG00000002475	Abhd3	abhydrolase domain containing 3 [Source:MGI Symbol;Acc:MGI:2147183]	-9.58137471519866	5.76133567835575e-09	2.38864977224629e-06	0	0	0	143.18202233873	167.743260496572	94.9982989344197
ENSMUSG00000045664	Cdc42ep2	CDC42 effector protein (Rho GTPase binding) 2 [Source:MGI Symbol;Acc:MGI:1929744]	-9.72502679791642	1.02013126020515e-08	3.9651226920099e-06	0	0	0	83.8368420272825	128.340481185296	236.138628779843
ENSMUSG00000027702	Lrrc34	leucine rich repeat containing 34 [Source:MGI Symbol;Acc:MGI:1919077]	-9.79675305915821	1.45341211783834e-08	5.34600114222068e-06	0	0	0	276.002187797683	104.698813598531	90.4745704137331
ENSMUSG00000042743	Sgtb	small glutamine-rich tetratricopeptide repeat (TPR)-containing, beta [Source:MGI Symbol;Acc:MGI:2444615]	-8.83462916333135	1.46136065955542e-08	5.34600114222068e-06	0	0.672594908457931	0	190.281371792259	200.3912776402	79.6176219640851
ENSMUSG00000041974	Spidr	scaffolding protein involved in DNA repair [Source:MGI Symbol;Acc:MGI:1924834]	-9.85712037733185	1.61917964910766e-08	5.70159491395982e-06	0	0	0	64.0551152568001	269.064693011279	158.330498224033
ENSMUSG00000045625	Pigz	phosphatidylinositol glycan anchor biosynthesis, class Z [Source:MGI Symbol;Acc:MGI:2443822]	-10.8060501214112	1.76597001167423e-08	5.93652297437948e-06	0	0	0	188.397397814118	725.011139327464	35.2850824613559
ENSMUSG00000025480	Syce1	synaptonemal complex central element protein 1 [Source:MGI Symbol;Acc:MGI:1921325]	-10.1310766687204	2.22876140527278e-08	7.29508798915338e-06	0	0	0	195.933293726683	351.247632717653	47.0467766151412
ENSMUSG00000026728	Vim	vimentin [Source:MGI Symbol;Acc:MGI:98932]	-5.9249191713552	2.45075102755628e-08	7.62061032018625e-06	6.05930960160962	7.39854399303724	1.08562262627213	381.504730573589	440.185334591674	75.0938934433984
ENSMUSG00000036561	Ppp6r2	protein phosphatase 6, regulatory subunit 2 [Source:MGI Symbol;Acc:MGI:1918724]	-9.5745929760974	4.02736694543567e-08	1.13272653174836e-05	0	0	0	102.676581808694	221.781357837749	79.6176219640851
ENSMUSG00000021322	Aoah	acyloxyacyl hydrolase [Source:MGI Symbol;Acc:MGI:1350928]	-10.635123703559	4.29386483878895e-08	1.16102371445341e-05	0	0	0	681.998580087107	117.082544239218	43.4277937985919
ENSMUSG00000040649	Rimklb	ribosomal modification protein rimK-like family member B [Source:MGI Symbol;Acc:MGI:1918325]	-6.96094755564657	5.42750328754506e-08	1.30528406577349e-05	6.05930960160962	0.672594908457931	0	161.079775131071	448.06589045393	182.758632235741
ENSMUSG00000044702	Palb2	partner and localizer of BRCA2 [Source:MGI Symbol;Acc:MGI:3040695]	-1.44237641439645	5.80481281352246e-08	1.36226909008665e-05	276.304517833399	281.144671735415	233.408864648507	631.131282677295	776.797649279426	742.796223096748
ENSMUSG00000031150	Ccdc120	coiled-coil domain containing 120 [Source:MGI Symbol;Acc:MGI:1859619]	-9.73631541507669	6.10501293524023e-08	1.40226539096698e-05	0	0	0	101.734594819624	68.6734153710796	281.37591398671
ENSMUSG00000040097	Flywch1	FLYWCH-type zinc finger 1 [Source:MGI Symbol;Acc:MGI:2442638]	-7.39299871588752	6.24788140034223e-08	1.40226539096698e-05	1.21186192032192	1.34518981691586	0	275.060200808612	74.302383844119	99.5220274551064
ENSMUSG00000034275	Igsf9b	immunoglobulin superfamily, member 9B [Source:MGI Symbol;Acc:MGI:2685354]	-3.98601730930222	1.76021957742544e-07	3.58911657442911e-05	15.754204964185	69.2772755711669	16.2843393940819	502.079065174624	667.595660902463	454.18234347694
ENSMUSG00000074865	Zfp934	zinc finger protein 934 [Source:MGI Symbol;Acc:MGI:1924367]	-2.92532132933966	1.91550404161432e-07	3.82560449090954e-05	112.703158589939	64.5691112119614	144.387809294193	1180.30969730545	801.565110560799	455.991834885215
ENSMUSG00000061898	Rbak	RB-associated KRAB zinc finger [Source:MGI Symbol;Acc:MGI:1927369]	-10.0736536270101	1.93771573345635e-07	3.82560449090954e-05	0	0	0	241.148669202071	24.767461281373	304.89930229428
ENSMUSG00000096210	H1f0	H1.0 linker histone [Source:MGI Symbol;Acc:MGI:95893]	-1.63260332845832	2.45656574686472e-07	4.70073303992359e-05	353.863680734002	318.809986609059	377.7966739427	1380.01093898841	821.82939706374	1053.12399961585
ENSMUSG00000092390	Gm20541	predicted gene 20541 [Source:MGI Symbol;Acc:MGI:5142006]	-9.95553824015743	3.21347178262682e-07	6.05593364125945e-05	0	0	0	404.112418311283	58.5412721196089	63.3321992896132
ENSMUSG00000019996	Map7	microtubule-associated protein 7 [Source:MGI Symbol;Acc:MGI:1328328]	-1.28890619780988	4.86350051103936e-07	8.64174562232965e-05	465.354977403619	557.581179111625	401.680371720687	1122.84849097214	1300.29171727208	1062.17145665723
ENSMUSG00000055976	Cldn23	claudin 23 [Source:MGI Symbol;Acc:MGI:1919158]	-9.0193061192396	4.99632222476308e-07	8.75271208895819e-05	0	0	0	73.474985147506	113.705163155394	87.7603333013211
ENSMUSG00000109244	Gm44751	predicted gene 44751 [Source:MGI Symbol;Acc:MGI:5753327]	-8.43133499010513	5.17085478645117e-07	8.9326516435944e-05	0	1.34518981691586	0	105.502542775906	401.908348975007	62.4274535854758
ENSMUSG00000020838	Slc6a4	solute carrier family 6 (neurotransmitter transporter, serotonin), member 4 [Source:MGI Symbol;Acc:MGI:96285]	-8.16260177464944	5.93110159081307e-07	9.96905967385581e-05	1.21186192032192	0	0	112.0964516994	63.0444468980403	121.235924354402
ENSMUSG00000044393	Dsg2	desmoglein 2 [Source:MGI Symbol;Acc:MGI:1196466]	-1.32191237923582	7.17364588170956e-07	0.00011740237825882	1045.83683723782	1279.27551588698	1471.01865859873	3870.62453809105	2431.71438035298	3188.32386137995
ENSMUSG00000028962	Slc4a2	solute carrier family 4 (anion exchanger), member 2 [Source:MGI Symbol;Acc:MGI:109351]	-1.27839808420625	9.29265468784939e-07	0.000150106544165546	891.930373356936	841.416230480872	1068.25266425177	2216.4953852831	2790.84256893289	1787.77751137537
ENSMUSG00000047921	Trappc9	trafficking protein particle complex 9 [Source:MGI Symbol;Acc:MGI:1923760]	-1.58840846056092	9.86937375946343e-07	0.000157378552333598	261.762174789536	291.906190270742	299.631844851107	953.290832939437	990.69845125492	623.369790150621
ENSMUSG00000049807	Arhgap23	Rho GTPase activating protein 23 [Source:MGI Symbol;Acc:MGI:3697726]	-9.57437810740108	1.22031249921649e-06	0.000192129707155123	0	0	0	24.4916617158353	213.900801975494	165.568463857132
ENSMUSG00000035493	Tgfbi	transforming growth factor, beta induced [Source:MGI Symbol;Acc:MGI:99959]	-8.99536114079016	1.37737520625937e-06	0.000212771160380023	1.21186192032192	0	0	414.474275191059	78.8055586225504	35.2850824613559
ENSMUSG00000007034	Slc44a4	solute carrier family 44, member 4 [Source:MGI Symbol;Acc:MGI:1917379]	-1.21506084573874	1.38562984328524e-06	0.000212771160380023	1071.28593756458	1162.2440018153	1391.76820688087	2545.24884446873	3525.98585151183	2346.0056108281
ENSMUSG00000045087	S1pr5	sphingosine-1-phosphate receptor 5 [Source:MGI Symbol;Acc:MGI:2150641]	-2.65635335121188	1.83995561933629e-06	0.000272444857063152	104.220125147685	69.9498704796248	86.8498101017702	326.869485207495	870.238525931878	446.039632139704
ENSMUSG00000037992	Rara	retinoic acid receptor, alpha [Source:MGI Symbol;Acc:MGI:97856]	-8.12509552316058	2.16399025893091e-06	0.000316655421653913	1.21186192032192	0	0	127.16824352453	119.334131628433	42.5230480944545
ENSMUSG00000042029	Ncapg2	non-SMC condensin II complex, subunit G2 [Source:MGI Symbol;Acc:MGI:1923294]	-1.40467688453685	2.22538397479687e-06	0.000321852626494458	338.109475769817	320.827771334433	267.063166062943	764.893435125319	700.243678046091	986.17281750969
ENSMUSG00000034413	Neurl1b	neuralized E3 ubiquitin protein ligase 1B [Source:MGI Symbol;Acc:MGI:3643092]	-9.22775339028257	2.29151067300642e-06	0.000325638505571156	0	0	0	32.0275576284	113.705163155394	171.901683786093
ENSMUSG00000050357	Carmil2	capping protein regulator and myosin 1 linker 2 [Source:MGI Symbol;Acc:MGI:2685431]	-3.8389370651381	2.30392253499451e-06	0.000325638505571156	10.9067572828973	8.07113890149517	32.5686787881638	321.217563273071	237.542469562259	173.711175194367
ENSMUSG00000032640	Chsy1	chondroitin sulfate synthase 1 [Source:MGI Symbol;Acc:MGI:2681120]	-6.13040756675743	2.99802602765251e-06	0.000418982558785865	6.05930960160962	0.672594908457931	0	165.789710076424	138.472624436767	142.045075549561
ENSMUSG00000046974	BC053393	cDNA sequence BC053393 [Source:MGI Symbol;Acc:MGI:3039605]	-1.75545765718533	3.03964870731928e-06	0.000420079451351524	3737.38216227281	3463.86377855835	4815.82197014316	11375.4348800164	21531.93020307	7665.9103511556
ENSMUSG00000070803	Cited4	Cbp/p300-interacting transactivator, with Glu/Asp-rich carboxy-terminal domain, 4 [Source:MGI Symbol;Acc:MGI:1861694]	-9.62803770808407	3.34385643477132e-06	0.000457042706985557	0	0	0	44.2733884863177	334.360727298535	40.7135566861799
ENSMUSG00000036019	Tmtc2	transmembrane and tetratricopeptide repeat containing 2 [Source:MGI Symbol;Acc:MGI:1914057]	-7.44617619156364	3.72153023109759e-06	0.000503134706678172	0	2.01778472537379	0	265.640330917906	86.6861144848055	60.6179621772012
ENSMUSG00000022180	Slc7a8	solute carrier family 7 (cationic amino acid transporter, y+ system), member 8 [Source:MGI Symbol;Acc:MGI:1355323]	-9.94580863967187	5.27237670236016e-06	0.000705137864773716	0	0	0	7.53589591256472	342.24128316079	172.80642949023
ENSMUSG00000111013	Gm32468	predicted gene, 32468 [Source:MGI Symbol;Acc:MGI:5591627]	-9.00434379209148	5.63468656157104e-06	0.000745576930349155	0	0	0	64.9971022458707	40.5285730058831	166.473209561269
ENSMUSG00000070473	Cldn3	claudin 3 [Source:MGI Symbol;Acc:MGI:1329044]	-2.17519224048604	5.87994708991738e-06	0.000762259694766273	325.990856566598	357.147896391161	539.554445257247	1179.36771031638	2991.23384657309	1351.69008198117
ENSMUSG00000015970	Chdh	choline dehydrogenase [Source:MGI Symbol;Acc:MGI:1860776]	-2.25593074935931	6.68613630551812e-06	0.000840021852202367	112.703158589939	160.750183121446	186.727091718806	1118.13855602679	491.971844543636	588.989453393402
ENSMUSG00000027452	Acss1	acyl-CoA synthetase short-chain family member 1 [Source:MGI Symbol;Acc:MGI:1915988]	-1.71831412337682	7.23223666780124e-06	0.000899545596741118	381.736504901406	551.527824935504	269.234411315488	1315.95582373161	1561.47585442111	1084.79009926066
ENSMUSG00000029471	Camkk2	calcium/calmodulin-dependent protein kinase kinase 2, beta [Source:MGI Symbol;Acc:MGI:2444812]	-8.743801224289	7.45837572528488e-06	0.000918487893773201	0	0	0	115.864399655683	59.6670658142167	51.5705051358279
ENSMUSG00000026437	Cdk18	cyclin-dependent kinase 18 [Source:MGI Symbol;Acc:MGI:97518]	-1.82769604846526	8.28258126159511e-06	0.00100018199739534	517.465039977462	686.04680662709	307.231203235012	1896.2198089991	2163.77548103631	1307.35754247844
ENSMUSG00000078716	Tmem8b	transmembrane protein 8B [Source:MGI Symbol;Acc:MGI:2441680]	-5.06233315201354	8.70527983406549e-06	0.00101553983804386	2.42372384064385	6.72594908457931	6.51373575763277	202.527202650177	297.209535376476	29.8566082365319
ENSMUSG00000017776	Crk	v-crk avian sarcoma virus CT10 oncogene homolog [Source:MGI Symbol;Acc:MGI:88508]	-1.00301090415526	8.73635332615315e-06	0.00101553983804386	1373.03955572474	1094.31191606105	1422.16564041649	2653.57734821185	2979.97590962701	2158.72325007167
ENSMUSG00000022686	B3gnt5	UDP-GlcNAc:betaGal beta-1,3-N-acetylglucosaminyltransferase 5 [Source:MGI Symbol;Acc:MGI:2137302]	-1.44422921285813	9.60766278543865e-06	0.00109633128188336	1291.84480706317	651.071871387277	863.069987886342	2289.9703704306	2916.93146272897	2422.90899567977
ENSMUSG00000032796	Lama1	laminin, alpha 1 [Source:MGI Symbol;Acc:MGI:99892]	-2.20275654592815	1.05869551766225e-05	0.00117515773067644	185.414873809254	291.233595362284	543.896935762336	2061.06753208645	1204.59925323041	1432.21244964939
ENSMUSG00000041523	Upk2	uroplakin 2 [Source:MGI Symbol;Acc:MGI:98913]	-9.38601820450416	1.06763807337545e-05	0.00117515773067644	0	0	0	58.4031933223765	273.567867789711	22.6186426034333
ENSMUSG00000042082	Arsb	arylsulfatase B [Source:MGI Symbol;Acc:MGI:88075]	-9.03556846478889	2.49820084544979e-05	0.00235398652391701	0	0	0	131.878178469883	131.71786226912	14.4759312661973
ENSMUSG00000033499	Larp4b	La ribonucleoprotein domain family, member 4B [Source:MGI Symbol;Acc:MGI:106330]	-1.11154173476983	2.63733696421782e-05	0.00244799978812994	2330.41047277906	1754.12752125828	1403.71005576986	3879.10242099269	4618.00573528145	3360.22554516605
ENSMUSG00000031297	Slc7a3	solute carrier family 7 (cationic amino acid transporter, y+ system), member 3 [Source:MGI Symbol;Acc:MGI:1100521]	-2.12657269709121	2.84446410847438e-05	0.00258244121030689	227.830041020522	98.1988566348579	200.840185860344	781.849200928589	988.446863865704	525.657254103789
ENSMUSG00000032216	Nedd4	neural precursor cell expressed, developmentally down-regulated 4 [Source:MGI Symbol;Acc:MGI:97297]	-1.25442817617742	3.15654291529175e-05	0.00280436291288563	808.311900854723	724.384716409192	1108.42070142384	1773.76150041992	1869.94332674366	2654.52389593893
ENSMUSG00000003308	Keap1	kelch-like ECH-associated protein 1 [Source:MGI Symbol;Acc:MGI:1858732]	-1.10202168342231	3.39454048746387e-05	0.00297333060444194	843.455896544059	625.513264865876	559.095652530146	1416.74843156217	1605.38180851081	1329.07143937774
ENSMUSG00000018593	Sparc	secreted acidic cysteine rich glycoprotein [Source:MGI Symbol;Acc:MGI:98373]	-1.81091924348043	4.10495702046207e-05	0.00347329628710933	490.804077730379	936.25211257344	1531.81352566997	4182.42223147342	2948.45368617799	3251.65606066957
ENSMUSG00000021973	Micu2	mitochondrial calcium uptake 2 [Source:MGI Symbol;Acc:MGI:1915764]	-3.53642031140546	4.49567613234091e-05	0.00372781464893708	19.3897907251508	41.0282894159338	18.4555846466262	487.007273349495	87.8119081794133	345.61285898046
ENSMUSG00000071266	Zfp946	zinc finger protein 946 [Source:MGI Symbol;Acc:MGI:1921399]	-7.74586150793923	4.58355884247969e-05	0.00377477091023149	0	1.34518981691586	0	119.632347611965	212.775008280886	14.4759312661973
ENSMUSG00000079056	Kcnip3	Kv channel interacting protein 3, calsenilin [Source:MGI Symbol;Acc:MGI:1929258]	-8.50294201338676	5.03747844668874e-05	0.00401642031537914	0	0	0	27.3176226830471	93.4408766524526	71.4749106268491
ENSMUSG00000022960	Donson	downstream neighbor of SON [Source:MGI Symbol;Acc:MGI:1890621]	-1.35994386429985	5.27650351233873e-05	0.00418020068066682	421.72794827203	262.312014298593	275.74814707312	730.981903518777	895.005987213251	834.175539214619
ENSMUSG00000098207	Arl14	ADP-ribosylation factor-like 14 [Source:MGI Symbol;Acc:MGI:1918869]	-8.36220085682488	5.41508207376551e-05	0.00426283486287946	0	0	0	82.8948550382119	41.6543667004909	49.7610137275532
ENSMUSG00000069633	Pex11g	peroxisomal biogenesis factor 11 gamma [Source:MGI Symbol;Acc:MGI:1920905]	-8.35683225612831	5.48056311651086e-05	0.00428177760449339	0	0	0	49.9253104207412	82.182939706374	41.6183023903172
ENSMUSG00000025492	Ifitm3	interferon induced transmembrane protein 3 [Source:MGI Symbol;Acc:MGI:1913391]	-6.73473288049373	6.0594876672941e-05	0.00465233997566692	4.8474476812877	0	0	64.9971022458707	254.429374981377	164.663718152994
ENSMUSG00000038402	Foxf2	forkhead box F2 [Source:MGI Symbol;Acc:MGI:1347479]	-7.84347798137295	6.55273964513909e-05	0.00490981781362892	0	0.672594908457931	0	99.8506208414825	123.837306406865	12.6664398579226
ENSMUSG00000039910	Cited2	Cbp/p300-interacting transactivator, with Glu/Asp-rich carboxy-terminal domain, 2 [Source:MGI Symbol;Acc:MGI:1306784]	-1.79617819604122	7.01267350846366e-05	0.00522297204181264	113.915020510261	222.628914699575	117.24724363739	527.51271387953	481.839701292165	571.799285014793
ENSMUSG00000029291	Rufy3	RUN and FYVE domain containing 3 [Source:MGI Symbol;Acc:MGI:106484]	-2.58410575165159	7.43119285465782e-05	0.00550173670989488	107.855710908651	227.337079058781	60.7948670712392	496.427143240201	1138.17742524855	746.415205913298
ENSMUSG00000023902	Zscan10	zinc finger and SCAN domain containing 10 [Source:MGI Symbol;Acc:MGI:3040700]	-1.44356446827155	7.83256822931638e-05	0.00576458483054657	204.804664534405	231.372648509528	194.326450102711	441.791897874106	535.877798633343	738.272494576062
ENSMUSG00000039953	Clstn1	calsyntenin 1 [Source:MGI Symbol;Acc:MGI:1929895]	-1.46717138672386	8.20974192618176e-05	0.00597150702209642	965.853950496574	2086.3894060365	1695.74254223706	3705.7768150037	5919.42324624814	3507.69909494043
ENSMUSG00000050064	Zfp697	zinc finger protein 697 [Source:MGI Symbol;Acc:MGI:2139736]	-8.54414481088855	8.9675925550904e-05	0.00644733619654418	0	0	0	129.994204491741	27.0190486705887	40.7135566861799
ENSMUSG00000033685	Ucp2	uncoupling protein 2 (mitochondrial, proton carrier) [Source:MGI Symbol;Acc:MGI:109354]	-1.92311699217586	9.75889007383616e-05	0.00689665197377126	135.728535076055	67.2594908457931	138.959696162832	512.440922054401	421.046841783341	359.18404454252
ENSMUSG00000097662	Gm2093	predicted gene 2093 [Source:MGI Symbol;Acc:MGI:3780260]	-9.78021086335219	0.000101017983434101	0.00709865354775905	0	0	0	195.933293726683	269.064693011279	0.904745704137331
ENSMUSG00000016487	Ppfibp1	PTPRF interacting protein, binding protein 1 (liprin beta 1) [Source:MGI Symbol;Acc:MGI:1914783]	-1.26904098744616	0.000107329757818812	0.00741648626527992	330.838304247885	241.461572136397	296.374976972291	854.382199087025	642.82819962109	593.513181914089
ENSMUSG00000034171	Faah	fatty acid amide hydrolase [Source:MGI Symbol;Acc:MGI:109609]	-1.81623577415249	0.000110584404288324	0.00759916475435456	664.100332336414	267.020178657799	591.66433131831	1411.09650962774	2494.75882725102	1452.11685514042
ENSMUSG00000120144	ENSMUSG00000120144	novel transcript	-2.07389547995393	0.000121492002816125	0.00821259527732046	66.6524056177058	72.6402501134566	58.6236218186949	178.977527923412	262.309930843632	392.659635595602
ENSMUSG00000033713	Foxn3	forkhead box N3 [Source:MGI Symbol;Acc:MGI:1918625]	-1.82408866755077	0.000124615062160902	0.00828856761046683	218.135145657946	563.634533287746	462.475238791926	1407.32856167146	1941.99412319856	1061.26671095309
ENSMUSG00000034656	Cacna1a	calcium channel, voltage-dependent, P/Q type, alpha 1A subunit [Source:MGI Symbol;Acc:MGI:109482]	-8.30620857917118	0.000130139659905431	0.00860998452076461	0	0	0	24.4916617158353	84.4345270955897	58.8084707689265
ENSMUSG00000043068	Fam89a	family with sequence similarity 89, member A [Source:MGI Symbol;Acc:MGI:1916877]	-7.33403435097033	0.000138491021475913	0.00911402817522435	0	0.672594908457931	0	77.2429331037883	69.7992090656875	18.9996597868839
ENSMUSG00000025868	Higd2a	HIG1 domain family, member 2A [Source:MGI Symbol;Acc:MGI:1914294]	-1.16342878370671	0.000140356005615773	0.0091881473570999	353.863680734002	571.705672189241	399.509126468143	928.799171223601	1048.11392967992	996.125020255201
ENSMUSG00000017453	Pipox	pipecolic acid oxidase [Source:MGI Symbol;Acc:MGI:1197006]	-9.22528388796131	0.000174496669108259	0.011017205940957	0	0	0	5.65192193442354	278.071042568142	33.4755910530812
ENSMUSG00000034659	Tmem109	transmembrane protein 109 [Source:MGI Symbol;Acc:MGI:1915789]	-1.32379043568393	0.000182231804631312	0.0114474706363851	476.261734686516	360.510870933451	719.767801218421	1412.98048360588	1277.77584337992	1202.40704079851
ENSMUSG00000047824	Pygo2	pygopus 2 [Source:MGI Symbol;Acc:MGI:1916161]	-1.06439146695171	0.000185615680248645	0.011567283240816	1203.37888687967	782.900473445032	1254.97975597058	1873.6121212614	2527.40684439465	2373.14798195222
ENSMUSG00000098630	Gm27198	predicted gene 27198 [Source:MGI Symbol;Acc:MGI:5521041]	-8.22013977846733	0.000185999087326193	0.011567283240816	0	0	0	78.1849200928589	56.2896847303932	23.5233883075706
ENSMUSG00000042229	Rabif	RAB interacting factor [Source:MGI Symbol;Acc:MGI:2138605]	-1.32563400619726	0.000202669022014421	0.0125412800786834	631.380060487723	505.791371160364	926.036100210125	2176.93193174213	1620.01712654072	1371.59448747219
ENSMUSG00000067851	Arfgef1	ADP-ribosylation factor guanine nucleotide-exchange factor 1(brefeldin A-inhibited) [Source:MGI Symbol;Acc:MGI:2442988]	-1.22947267154582	0.00020478229381765	0.012609317675762	512.617592296174	893.87863334059	548.239426267425	1427.11028844194	1774.25086270199	1387.87991014667
ENSMUSG00000022575	Gsdmd	gasdermin D [Source:MGI Symbol;Acc:MGI:1916396]	-5.9702604310815	0.00021539263244759	0.0131973081890794	0	6.05335417612138	0	155.427853196647	156.485323550493	94.9982989344197
ENSMUSG00000040152	Thbs1	thrombospondin 1 [Source:MGI Symbol;Acc:MGI:98737]	-9.09332507321745	0.000217222784214489	0.0132442009316658	0	0	0	180.861501901553	105.824607293139	2.71423711241199
ENSMUSG00000009900	Wnt3a	wingless-type MMTV integration site family, member 3A [Source:MGI Symbol;Acc:MGI:98956]	-1.59238346307671	0.00022111996892877	0.0134160496270051	347.804371132392	784.245663261948	629.661123237834	1936.72524952913	2185.16556123386	1195.16907516541
ENSMUSG00000001424	Snd1	staphylococcal nuclease and tudor domain containing 1 [Source:MGI Symbol;Acc:MGI:1929266]	-1.1957463318073	0.000223784825354731	0.0135118235813696	1683.27620732715	1554.36683344628	2329.74615597999	3085.00738920618	5907.03951560746	3760.12314639475
ENSMUSG00000044934	Zfp367	zinc finger protein 367 [Source:MGI Symbol;Acc:MGI:2442266]	-4.07716341101292	0.000251138352127028	0.0149457359988324	3.63558576096577	11.4341134437848	4.34249050508851	57.461206333306	221.781357837749	55.1894879523772
ENSMUSG00000059456	Ptk2b	PTK2 protein tyrosine kinase 2 beta [Source:MGI Symbol;Acc:MGI:104908]	-10.6913429988136	0.00025771365947033	0.015264011888057	0	0	0	0	720.507964549032	155.616261111621
ENSMUSG00000040852	Plekhh2	pleckstrin homology domain containing, family H (with MyTH4 domain) member 2 [Source:MGI Symbol;Acc:MGI:2146813]	-9.40105935571908	0.000268557088277627	0.015682220957733	0	0	0	265.640330917906	1.12579369460786	91.3793161178704
ENSMUSG00000010290	AI597479	expressed sequence AI597479 [Source:MGI Symbol;Acc:MGI:2138299]	-1.30190511957707	0.000271463858851442	0.0157778854037114	483.532906208448	391.450236722516	487.444559196185	1546.74263605391	972.685752141194	837.794522031168
ENSMUSG00000028771	Ptpn12	protein tyrosine phosphatase, non-receptor type 12 [Source:MGI Symbol;Acc:MGI:104673]	-1.62741504257121	0.000284924706011453	0.0164832255505602	146.635292358953	277.109102284668	134.617205657744	556.714310540718	621.43811942354	551.894879523772
ENSMUSG00000037075	Rnf139	ring finger protein 139 [Source:MGI Symbol;Acc:MGI:1923091]	-1.20435245684741	0.000289002852811734	0.0166417476077423	325.990856566598	259.621634664761	358.255466669802	669.752749229189	898.383368297075	605.274876067874
ENSMUSG00000112302	Gm48226	predicted gene, 48226 [Source:MGI Symbol;Acc:MGI:6097627]	-8.06920551645325	0.000303970852847124	0.0173430709528097	0	0	0	27.3176226830471	74.302383844119	40.7135566861799
ENSMUSG00000025647	Shisa5	shisa family member 5 [Source:MGI Symbol;Acc:MGI:1915044]	-1.2404595463137	0.000313623854163423	0.017654568649868	1002.20980810623	698.82610988779	525.44135111571	1947.08710640891	1914.97507452798	1396.92736718804
ENSMUSG00000001065	Zfp276	zinc finger protein (C2H2 type) 276 [Source:MGI Symbol;Acc:MGI:1888495]	-9.30085093949685	0.000342312811081203	0.0189230521965689	0	0.672594908457931	0	0	394.027793112752	254.23354286259
ENSMUSG00000033705	Stard9	START domain containing 9 [Source:MGI Symbol;Acc:MGI:3045258]	-4.8047912054026	0.00034957762836068	0.0192391439891599	0	4.03556945074759	6.51373575763277	169.557658032706	79.9313523171583	48.8562680234159
ENSMUSG00000033837	Foxh1	forkhead box H1 [Source:MGI Symbol;Acc:MGI:1347465]	-1.04212059697479	0.000413617694737515	0.0224337737443674	764.684871723134	526.64181332256	632.917991116651	1061.61933668255	1316.05282899659	1581.49549083205
ENSMUSG00000115049	Gm49172	predicted gene, 49172 [Source:MGI Symbol;Acc:MGI:6118604]	-7.98553004507207	0.000414839038527457	0.0224337737443674	0	0	0	61.2291542895883	49.534922562746	23.5233883075706
ENSMUSG00000026796	Niban2	niban apoptosis regulator 2 [Source:MGI Symbol;Acc:MGI:2442910]	-1.28156181558282	0.000426830680080831	0.0228832758570922	704.091775707038	524.624028597186	419.050333741041	1560.87244088997	1502.9345823015	940.935532302824
ENSMUSG00000056481	Cd248	CD248 antigen, endosialin [Source:MGI Symbol;Acc:MGI:1917695]	-9.14385383199727	0.000486868917079975	0.0251272846084678	0	0	0	124.342282557318	174.498022664219	0.904745704137331
ENSMUSG00000043110	Lrrn4	leucine rich repeat neuronal 4 [Source:MGI Symbol;Acc:MGI:2445154]	-1.38243673354263	0.000489412512543262	0.0251541852521202	339.321337690139	510.49953551957	358.255466669802	754.531578245542	1447.77069126571	950.887735048335
ENSMUSG00000029802	Abcg2	ATP binding cassette subfamily G member 2 (Junior blood group) [Source:MGI Symbol;Acc:MGI:1347061]	-1.62240813449102	0.00055734627024009	0.0275090194811359	319.931546964988	272.400937925462	209.525166870521	690.476462988742	1244.00203254169	534.704711145162
ENSMUSG00000026797	Stxbp1	syntaxin binding protein 1 [Source:MGI Symbol;Acc:MGI:107363]	-7.54326383971011	0.000585651885591604	0.0284544459101108	2.42372384064385	1.34518981691586	0	0	284.825804735789	414.373532494897
ENSMUSG00000068732	Tmem167b	transmembrane protein 167B [Source:MGI Symbol;Acc:MGI:1914745]	-1.88793719821047	0.000605202853306348	0.0292899342000948	106.643848988329	308.72106298219	233.408864648507	989.086338524119	524.619861687264	891.174518575271
ENSMUSG00000007279	Scube2	signal peptide, CUB domain, EGF-like 2 [Source:MGI Symbol;Acc:MGI:1928765]	-10.2296026762071	0.000612051480333287	0.0295065748542071	0	0	0	0	419.921048088733	216.234223288822
ENSMUSG00000031075	Ano1	anoctamin 1, calcium activated chloride channel [Source:MGI Symbol;Acc:MGI:2142149]	-10.3112181411637	0.000615342264114867	0.0295506837106591	0	0	0	571.786102365848	0	101.331518863381
ENSMUSG00000000378	Ccm2	cerebral cavernous malformation 2 [Source:MGI Symbol;Acc:MGI:2384924]	-1.22572923856694	0.000682705391233664	0.0320433571930729	711.362947228969	1216.7241894004	797.932630310014	1981.94062500452	2826.86796716034	1571.54328808654
ENSMUSG00000000296	Tpd52l1	tumor protein D52-like 1 [Source:MGI Symbol;Acc:MGI:1298386]	-8.07078632806028	0.000694353873271577	0.0322252741632533	0	0	0	74.4169721365766	56.2896847303932	11.7616941537853
ENSMUSG00000029752	Asns	asparagine synthetase [Source:MGI Symbol;Acc:MGI:1350929]	-1.08893830807579	0.000697895222882805	0.0322692222387224	2675.79112007081	1483.7443680582	2669.54603800316	5520.98574294272	3565.3886308231	5434.80744475295
ENSMUSG00000005373	Mlxipl	MLX interacting protein-like [Source:MGI Symbol;Acc:MGI:1927999]	-8.08697024326531	0.000729778539153925	0.0333712701102813	0	0	0	14.1298048360588	34.8996045328438	94.9982989344197
ENSMUSG00000025094	Slc18a2	solute carrier family 18 (vesicular monoamine), member 2 [Source:MGI Symbol;Acc:MGI:106677]	-5.75811075116055	0.000732849102287817	0.0333889272317065	2.42372384064385	0.672594908457931	0	12.2458308579177	75.4281775387268	73.2844020351238
ENSMUSG00000027466	Rbck1	RanBP-type and C3HC4-type zinc finger containing 1 [Source:MGI Symbol;Acc:MGI:1344372]	-1.07891886038271	0.000750891798391081	0.0339621534123209	781.650938607641	966.518883454047	1254.97975597058	2683.72093186211	2055.69928635396	1605.01887913962
ENSMUSG00000026811	St6galnac6	ST6 (alpha-N-acetyl-neuraminyl-2,3-beta-galactosyl-1,3)-N-acetylgalactosaminide alpha-2,6-sialyltransferase 6 [Source:MGI Symbol;Acc:MGI:1355316]	-1.38728915602329	0.000757866002670371	0.0340300987047439	1065.22662796297	421.044412694665	823.987573340545	1795.42720116854	2437.34334882602	1805.87242545811
ENSMUSG00000030428	Ttyh1	tweety family member 1 [Source:MGI Symbol;Acc:MGI:1889007]	-7.61701849911934	0.000791289804819452	0.0351502235440869	0	0.672594908457931	0	103.618568797765	2.25158738921573	95.903044638557
ENSMUSG00000019256	Ahr	aryl-hydrocarbon receptor [Source:MGI Symbol;Acc:MGI:105043]	-7.50226133303221	0.000817891996493428	0.0360742576325718	3.63558576096577	0	0	237.380721245789	389.524618334321	0.904745704137331
ENSMUSG00000024242	Map4k3	mitogen-activated protein kinase kinase kinase kinase 3 [Source:MGI Symbol;Acc:MGI:2154405]	-1.84258641170276	0.000836150292084403	0.0364913590629678	519.888763818105	178.91024564981	179.127733334901	1115.31259505958	1151.68694958384	877.603333013211
ENSMUSG00000062519	Zfp398	zinc finger protein 398 [Source:MGI Symbol;Acc:MGI:1917856]	-8.96655463170132	0.000843569581453544	0.0365586008854327	1.21186192032192	0	0	419.184210136412	0	100.426773159244
ENSMUSG00000046295	Ankle1	ankyrin repeat and LEM domain containing 1 [Source:MGI Symbol;Acc:MGI:1918775]	-10.0530887706744	0.000907825127221378	0.0383701725117877	0	0	0	0	364.757157052948	198.139309206075
ENSMUSG00000120992	ENSMUSG00000120992	novel transcript	-1.29003837530998	0.00092779453290075	0.0388549104384496	662.888470416092	1234.88425192876	553.667539398785	1679.56280151286	2254.96477029955	2065.53444254553
ENSMUSG00000030772	Dkk3	dickkopf WNT signaling pathway inhibitor 3 [Source:MGI Symbol;Acc:MGI:1354952]	-9.04861258747804	0.000943580548371435	0.0392516884971368	0	0.672594908457931	0	0	486.342876070597	57.9037250647892
ENSMUSG00000069114	Zbtb10	zinc finger and BTB domain containing 10 [Source:MGI Symbol;Acc:MGI:2139883]	-1.31580618276542	0.000953084321975296	0.0394317363857756	579.26999791388	395.485806173263	555.838784651329	1414.86445758403	1615.51395176228	778.081305558104
ENSMUSG00000055746	Magea2	MAGE family member A2 [Source:MGI Symbol;Acc:MGI:1333793]	-8.52642809022644	0.00112784118169328	0.0445336146600034	0	1.34518981691586	0	0	353.499220106869	220.757951809509
ENSMUSG00000025239	Limd1	LIM domains containing 1 [Source:MGI Symbol;Acc:MGI:1352502]	-1.04293305089089	0.00115650869341449	0.0454148045157349	590.176755196777	782.900473445032	643.774217379372	1008.8680652946	1775.3766563966	1374.30872458461
ENSMUSG00000046096	Mosmo	modulator of smoothened [Source:MGI Symbol;Acc:MGI:2446240]	-2.75882830613814	0.00116414686710644	0.0454148045157349	7.27117152193154	29.594175972149	29.3118109093475	161.079775131071	190.259134388729	99.5220274551064
ENSMUSG00000037606	Osbpl5	oxysterol binding protein-like 5 [Source:MGI Symbol;Acc:MGI:1930265]	-8.32682206172504	0.00116476303589962	0.0454148045157349	0	2.01778472537379	0	0	502.103987795107	199.94880061435
ENSMUSG00000054474	Thnsl2	threonine synthase-like 2 (bacterial) [Source:MGI Symbol;Acc:MGI:3041254]	-9.9377377351219	0.00120103246743832	0.04653720196261	0	0	0	395.634535409648	0	123.950161466814

### Sheet: Upregulated genes
Gene_id	Gene_name	Gene_description	log2FoldChange	pvalue	padj	KO_1	KO_2	KO_3	WT_1	WT_2	WT_3
ENSMUSG00000040592	Cd79b	CD79B antigen [Source:MGI Symbol;Acc:MGI:96431]	10.0465234079598	4.60071542304278e-11	3.81491322878707e-08	210.863974136015	135.864171508502	229.066374143419	0	0	0
ENSMUSG00000023953	Polh	polymerase (DNA directed), eta (RAD 30 related) [Source:MGI Symbol;Acc:MGI:1891457]	8.81118163449111	3.6967223837563e-09	1.58551148307451e-06	158.753911562172	115.686324254764	201.925808486616	0	0	0.904745704137331
ENSMUSG00000027534	Snx16	sorting nexin 16 [Source:MGI Symbol;Acc:MGI:1921968]	1.26251974180278	2.29149864617502e-08	7.30811799003201e-06	1007.05725578752	864.284457368442	869.583723643974	350.419159934259	412.040492226478	379.993195737679
ENSMUSG00000023882	Zfp54	zinc finger protein 54 [Source:MGI Symbol;Acc:MGI:99201]	9.11062194988811	2.72499467494558e-08	8.26670335779833e-06	118.762468191549	113.66853952939	817.473837582912	0	0	1.80949140827466
ENSMUSG00000074254	Cyp2a4	cytochrome P450, family 2, subfamily a, polypeptide 4 [Source:MGI Symbol;Acc:MGI:88596]	21.4876969135115	3.88529539281451e-08	1.13272653174836e-05	89.6777821038224	0	0	0	0	0
ENSMUSG00000081831	Gm7405	predicted gene 7405 [Source:MGI Symbol;Acc:MGI:3644301]	21.4513227927365	4.0981423001026e-08	1.13272653174836e-05	87.2540582631785	0	0	0	0	0
ENSMUSG00000067928	Zfp760	zinc finger protein 760 [Source:MGI Symbol;Acc:MGI:2679257]	21.4513227927365	4.0981423001026e-08	1.13272653174836e-05	87.2540582631785	0	0	0	0	0
ENSMUSG00000087677	Gm15226	predicted gene 15226 [Source:MGI Symbol;Acc:MGI:3705187]	21.3284542855111	4.89495980957746e-08	1.21767020223049e-05	86.0421963428566	0	0	0	0	0
ENSMUSG00000105957	Gm43254	predicted gene 43254 [Source:MGI Symbol;Acc:MGI:5663391]	21.3284542855111	4.89495980957746e-08	1.21767020223049e-05	86.0421963428566	0	0	0	0	0
ENSMUSG00000060512	0610040J01Rik	RIKEN cDNA 0610040J01 gene [Source:MGI Symbol;Acc:MGI:1923511]	21.3284542855111	4.89495980957746e-08	1.21767020223049e-05	86.0421963428566	0	0	0	0	0
ENSMUSG00000107479	2610300M13Rik	RIKEN cDNA 2610300M13 gene [Source:MGI Symbol;Acc:MGI:1919734]	21.3284542855111	4.89495980957746e-08	1.21767020223049e-05	86.0421963428566	0	0	0	0	0
ENSMUSG00000039697	Ncoa7	nuclear receptor coactivator 7 [Source:MGI Symbol;Acc:MGI:2444847]	6.51234604342991	9.37987015197233e-08	2.025908770655e-05	46.0507529722331	184.963599825931	295.289354346019	0.941986989070589	1.12579369460786	3.61898281654932
ENSMUSG00000062861	Zfp28	zinc finger protein 28 [Source:MGI Symbol;Acc:MGI:99175]	8.18361158632765	1.64414504503785e-07	3.40831267836347e-05	65.4405436973839	546.14706566784	208.439544244249	0	0	2.71423711241199
ENSMUSG00000032463	Faim	Fas apoptotic inhibitory molecule [Source:MGI Symbol;Acc:MGI:1344387]	1.20948647877884	2.14206222234505e-07	4.1629640502387e-05	786.498386288929	712.278008056949	682.856631925168	306.145771447942	338.863902076967	298.566082365319
ENSMUSG00000024140	Epas1	endothelial PAS domain protein 1 [Source:MGI Symbol;Acc:MGI:109169]	1.55549060629908	4.13514476367893e-07	7.56366626038802e-05	4145.7796294213	2451.60844132916	3076.65452285521	1005.10011733832	1391.48100653532	894.79350139182
ENSMUSG00000071317	Bves	blood vessel epicardial substance [Source:MGI Symbol;Acc:MGI:1346013]	9.00369372684013	5.41516047550891e-07	9.22654328690135e-05	89.6777821038224	119.049298797054	70.5654707076883	0	0	0
ENSMUSG00000023571	C1qtnf12	C1q and tumor necrosis factor related 12 [Source:MGI Symbol;Acc:MGI:1914639]	2.20349909304126	6.40988013189799e-07	0.000106301452107396	723.481566432189	554.218204569335	738.223385865047	194.991306737612	90.0634955686291	151.997278295072
ENSMUSG00000101599	Gm20342	predicted gene, 20342 [Source:MGI Symbol;Acc:MGI:5012527]	8.81389655093388	8.55099042851196e-06	0.00101553983804386	82.4066105818908	35.6475301482703	127.017847273839	0	0	0
ENSMUSG00000031134	Rbmx	RNA binding motif protein, X chromosome [Source:MGI Symbol;Acc:MGI:1343044]	1.73957525614353	9.11506624803098e-06	0.00104975179623157	1374.25141764506	1255.73469409096	1206.12673778833	527.51271387953	390.650412028928	230.710154555019
ENSMUSG00000110161	Gm45494	predicted gene 45494 [Source:MGI Symbol;Acc:MGI:5791330]	7.65451781495101	1.00853245356173e-05	0.0011403751506728	43.6270291315893	78.6936042895779	91.1923006068587	0	0	0.904745704137331
ENSMUSG00000096756	ENSMUSG00000096756	-	1.12510349422438	1.05344653021595e-05	0.00117515773067644	713.786671069613	747.925538205219	587.321840813221	323.101537251212	316.348028184809	300.375573773594
ENSMUSG00000034218	Atm	ataxia telangiectasia mutated [Source:MGI Symbol;Acc:MGI:107202]	2.28023925079357	1.49857631944946e-05	0.00154043737696796	1282.1499117006	688.064591352464	554.753162025057	248.684565114636	135.095243352944	135.7118556206
ENSMUSG00000039753	Fbxl5	F-box and leucine-rich repeat protein 5 [Source:MGI Symbol;Acc:MGI:2152883]	1.11156359558576	1.69319855869671e-05	0.00171219542057477	1243.37033025029	1824.74998664637	1550.2691103166	813.876758556989	661.966692429423	662.273855428526
ENSMUSG00000032392	Parp16	poly (ADP-ribose) polymerase family, member 16 [Source:MGI Symbol;Acc:MGI:2446133]	1.85256703141297	2.66185350702922e-05	0.00245245436447626	853.150791906635	508.481750794196	803.360743441375	250.568539092777	132.843655963728	215.329477584685
ENSMUSG00000108213	Gm44172	predicted gene, 44172 [Source:MGI Symbol;Acc:MGI:5690564]	7.62331469711162	2.76766929118081e-05	0.00253119637086081	93.3133678647882	87.437338099531	28.2261882830753	0	0	0.904745704137331
ENSMUSG00000034457	Eda2r	ectodysplasin A2 receptor [Source:MGI Symbol;Acc:MGI:2442860]	8.84079229671833	3.01210613049152e-05	0.00271482435152562	381.736504901406	4.70816435920552	99.8772816170358	0	0	0.904745704137331
ENSMUSG00000025936	Gm4956	predicted gene 4956 [Source:MGI Symbol;Acc:MGI:3647976]	8.64624871312516	3.23150994435316e-05	0.00285060430410387	56.9575102551304	30.9393657890648	130.274715152655	0	0	0
ENSMUSG00000035620	Ric8b	RIC8 guanine nucleotide exchange factor B [Source:MGI Symbol;Acc:MGI:2682307]	6.65478711138909	4.37617388229896e-05	0.0036594663988995	195.10976917183	125.102652973175	55.3667539398785	0	0	3.61898281654932
ENSMUSG00000070570	Slc17a7	solute carrier family 17 (sodium-dependent inorganic phosphate cotransporter), member 7 [Source:MGI Symbol;Acc:MGI:1920211]	8.58312436501508	4.38382773304411e-05	0.0036594663988995	90.8896440241443	23.5408217960276	94.4491684856751	0	0	0
ENSMUSG00000020475	Pgam2	phosphoglycerate mutase 2 [Source:MGI Symbol;Acc:MGI:1933118]	1.12289317944514	5.72674728680803e-05	0.00442417905300114	1822.64032816417	2029.21883881758	2674.97415113452	1120.964516994	1101.02623332649	775.367068445692
ENSMUSG00000027079	Clp1	CLP1, cleavage and polyadenylation factor I subunit [Source:MGI Symbol;Acc:MGI:2138968]	1.03466238721309	8.16907165463529e-05	0.00597150702209642	2697.6046346366	2055.45004024744	2221.18389335277	857.208160054236	1313.80124160738	1233.16839473918
ENSMUSG00000116908	Gm49599	predicted gene, 49599 [Source:MGI Symbol;Acc:MGI:6215007]	8.34767470451095	0.000104582154051167	0.00726699906194645	70.2879913786716	23.5408217960276	83.5929422229538	0	0	0
ENSMUSG00000032030	Cul5	cullin 5 [Source:MGI Symbol;Acc:MGI:1922967]	1.12361659056341	0.000114380597254432	0.00781684543214633	6529.51202669453	6102.45360443881	4074.3417163993	2076.13932391158	2231.32310271278	3359.32079946191
ENSMUSG00000102919	Gm37726	predicted gene, 37726 [Source:MGI Symbol;Acc:MGI:5610954]	8.20259880372162	0.000116777799084569	0.00793706155745285	55.7456483348085	71.9676552049986	32.5686787881638	0	0	0
ENSMUSG00000040033	Stat2	signal transducer and activator of transcription 2 [Source:MGI Symbol;Acc:MGI:103039]	9.67559860362153	0.000123916102968887	0.00828789985968858	310.236651602413	133.846386783128	1.08562262627213	0	0	0
ENSMUSG00000028078	Dclk2	doublecortin-like kinase 2 [Source:MGI Symbol;Acc:MGI:1918012]	6.30290134860099	0.000123938685793703	0.00828789985968858	2.42372384064385	143.935310409997	246.436336163773	0.941986989070589	2.25158738921573	1.80949140827466
ENSMUSG00000035529	Prdm4	PR domain containing 4 [Source:MGI Symbol;Acc:MGI:1920093]	1.24875106786014	0.000154818235388196	0.00997735342879991	2121.97022248369	1151.48248327998	2071.36797092722	666.926788261977	773.420268195602	807.937913794636
ENSMUSG00000034930	Rtkn	rhotekin [Source:MGI Symbol;Acc:MGI:107371]	6.35554188688886	0.000158304350106458	0.0101494304465161	109.067572828973	62.5513264865876	58.6236218186949	0	0	2.71423711241199
ENSMUSG00000054499	Dedd2	death effector domain-containing DNA binding protein 2 [Source:MGI Symbol;Acc:MGI:1914629]	1.25778244044981	0.000165782903907288	0.010574398763071	2106.2160175195	1555.71202326319	2862.7868654796	1048.43151883557	699.117884351483	979.839597580729
ENSMUSG00000037410	Tbc1d2b	TBC1 domain family, member 2B [Source:MGI Symbol;Acc:MGI:1914266]	1.56711823758501	0.000237838843721697	0.0142910122618863	693.185018424141	411.628083976254	688.284745056529	227.960851355083	147.47897399363	228.900663146745
ENSMUSG00000037440	Vnn1	vanin 1 [Source:MGI Symbol;Acc:MGI:108395]	1.36913126481145	0.000301898905352808	0.0173042331095771	12364.6271730446	9330.90916503688	4486.8783143827	3955.4033671074	2656.87311927456	3523.07977191077
ENSMUSG00000040389	Wdr47	WD repeat domain 47 [Source:MGI Symbol;Acc:MGI:2139593]	2.28619068078259	0.000321805445876189	0.0180298024135497	650.769851212873	880.426735171432	272.491279194304	72.5329981584354	165.491673107356	132.09287280405
ENSMUSG00000025607	Copg2	coatomer protein complex, subunit gamma 2 [Source:MGI Symbol;Acc:MGI:1858683]	1.08175782636938	0.000336530346877374	0.0186864484574142	967.065812416895	1522.75487274876	1320.11711354691	505.847013130907	600.048039225991	694.84470077747
ENSMUSG00000062542	Syt9	synaptotagmin IX [Source:MGI Symbol;Acc:MGI:1926373]	2.60171457070839	0.000429408527024026	0.0229226749318663	158.753911562172	558.926368928541	568.866256166595	38.6214665518942	72.0507964549032	101.331518863381
ENSMUSG00000034883	Lrr1	leucine rich repeat protein 1 [Source:MGI Symbol;Acc:MGI:1916956]	1.02905352002514	0.000485037826688252	0.0251272846084678	3026.01921504384	2265.29965168631	2630.46362345737	1737.96599483524	1137.05163155394	1006.07722300071
ENSMUSG00000094337	ENSMUSG00000094337	-	1.33617321677087	0.000505000708229606	0.0258138476772055	1182.7772342342	655.780035746483	711.082820208244	354.187107890542	374.889300304418	280.471168282573
ENSMUSG00000020444	Guk1	guanylate kinase 1 [Source:MGI Symbol;Acc:MGI:95871]	1.1732361206552	0.000514538743455617	0.0261217669024529	4178.49990126999	2469.76850385752	3223.21357740195	1877.38006921768	997.453213422567	1500.97312316383
ENSMUSG00000039063	Echdc3	enoyl Coenzyme A hydratase domain containing 3 [Source:MGI Symbol;Acc:MGI:1915106]	1.30327748410608	0.000536703827433476	0.026917428248458	1644.49662587685	916.074265319702	1376.56949011306	586.857894190977	379.39247508285	627.893518671307
ENSMUSG00000063235	Ptpmt1	protein tyrosine phosphatase, mitochondrial 1 [Source:MGI Symbol;Acc:MGI:1913711]	1.20985121241595	0.000565985949625492	0.027715485202527	977.972569699793	667.886744098726	897.80991192705	288.2480186556	345.618664244614	465.039291926588
ENSMUSG00000026246	Alppl2	alkaline phosphatase, placental-like 2 [Source:MGI Symbol;Acc:MGI:108009]	1.23031580526985	0.000645064690586793	0.0307406690479637	99296.3301654175	53435.6476922573	39376.6182775163	25458.1403666217	19371.5321031175	37050.2413301278
ENSMUSG00000094973	Eif4a3l1	eukaryotic translation initiation factor 4A3 like 1 [Source:MGI Symbol;Acc:MGI:3644226]	6.80726778556297	0.000691702100763313	0.0322252741632533	259.338450948892	176.219866015978	0	0.941986989070589	1.12579369460786	1.80949140827466
ENSMUSG00000114753	Gm34059	predicted gene, 34059 [Source:MGI Symbol;Acc:MGI:5593218]	1.61597964819422	0.000808788742036037	0.0357996952791609	1065.22662796297	933.561732939608	905.409270310955	411.648314223848	149.730561382846	385.421669962503
ENSMUSG00000058240	Cryzl1	crystallin, zeta (quinone reductase)-like 1 [Source:MGI Symbol;Acc:MGI:1913859]	1.27958031861923	0.000834011262384908	0.0364913590629678	475.049872766194	770.793765092789	464.646484044471	210.063098562741	255.555168675985	239.757611596393
ENSMUSG00000037166	Ppp1r14a	protein phosphatase 1, regulatory inhibitor subunit 14A [Source:MGI Symbol;Acc:MGI:1931139]	1.35239160007317	0.000870725357329751	0.0372930630459641	353.863680734002	299.304734263779	254.035694547678	102.676581808694	110.327782071571	142.045075549561
ENSMUSG00000026213	Stk11ip	serine/threonine kinase 11 interacting protein [Source:MGI Symbol;Acc:MGI:1918978]	1.48018092956232	0.000902314653492537	0.0383037189765876	1170.65861503098	1228.83089775264	859.813120007525	267.524304896047	300.586916460299	599.84640184305
ENSMUSG00000041112	Elmo1	engulfment and cell motility 1 [Source:MGI Symbol;Acc:MGI:2153044]	7.74498902917434	0.000923069575175716	0.0387876330271471	199.957216853117	230.70005360107	0	0	1.12579369460786	0.904745704137331
ENSMUSG00000054855	Rnd1	Rho family GTPase 1 [Source:MGI Symbol;Acc:MGI:2444878]	1.70458550195427	0.00095741955205855	0.0394317363857756	1017.96401307042	838.053255938582	733.880895359958	284.480070699318	124.963100101473	384.516924258366
ENSMUSG00000063894	Zkscan8	zinc finger with KRAB and SCAN domains 8 [Source:MGI Symbol;Acc:MGI:1913815]	7.70694176235125	0.00104072027969391	0.0422546054348907	1.21186192032192	117.03151407168	103.134149495852	0.941986989070589	0	0
ENSMUSG00000027778	Ift80	intraflagellar transport 80 [Source:MGI Symbol;Acc:MGI:1915509]	9.97975002467013	0.00105810824611306	0.0427297089777736	414.456776750098	135.191576600044	0	0	0	0
ENSMUSG00000038520	Tbc1d17	TBC1 domain family, member 17 [Source:MGI Symbol;Acc:MGI:2449973]	1.14463620729669	0.00107626209708938	0.0433221616944909	1563.30187721528	1156.86324254764	1116.02005980775	418.242223147342	764.413918638739	552.799625227909
ENSMUSG00000109724	Gm18194	predicted gene, 18194 [Source:MGI Symbol;Acc:MGI:5010379]	3.68112153238351	0.00121633917656236	0.0469839337828653	71.4998532989935	25.5586065214014	175.870865456085	4.70993494535295	5.62896847303932	10.856948449648
ENSMUSG00000062116	Zfp954	zinc finger protein 954 [Source:MGI Symbol;Acc:MGI:1917764]	1.91997105914015	0.00129958278768044	0.0494318370433312	1307.59901202736	856.885913375404	1935.6651426432	595.335777092612	156.485323550493	331.136927714263
