## Supplementary Data File 2 for "GLE1 dysfunction compromises cellular homeostasis, spatial organization, and peripheral axon branching"

### Sheet: Sheet1
	Supplementary Data File 2
Analysis of electrocardiogram (ECG) recordings of WT and Gle1PFQ/PFQ mice at 8 weeks of age
			Females – 8 weeks old
			Variable	WT	Gle1PFQ/PFQ n=7	P value
				n=5
			Breathing freq/min	55±7	78±14	0.007
			HR, bpm	477±28	448±41	0.21
			P, ms	9.2±1.8	9.2±1.2	0.952
			PR, ms	35±3	32±2	0.028
			QRS, ms	8.1±0.5	8±0.7	0.733
			P-amp, mV	9.2±2.2	9±1.8	0.804
			R-amp, mV	89±9	91±18	0.827
			S-amp, mV	-23±5	-20±8	0.44
			Males – 8 weeks old
			Variable	WT	Gle1PFQ/PFQ	P value
				n=5	n=3
			Breathing freq/min	76±17	72±16	0.753
			HR, bpm	451±55	444±45	0.878
			P, ms	8.3±2.1	8.8±0.9	0.737
			PR, ms	31±1	31±1	0.462
			QRS, ms	7.9±0.5	9.7±0.4	0.003
			P-amp, mV	6.6±2.7	5.9±2.2	0.712
			R-amp, mV	79±33	70±14	0.664
			S-amp, mV	-17±13	-25±6	0.408
Values are group means over each type and measurement point ± standard deviation. HR, heart rate, P, P wave duration; PR, and QRS, corresponding intervals on ECG; P-amp, P peak amplitude; R-amp; R peak amplitude; S-amp, S peak amplitude. Significance between groups were compared with independent two-sided t-test. Parameters with non-Gaussian distribution were transformed into natural logarithm.
